# MetaTree: an interactive web platform for aligned hierarchical data visualization and multi-group comparison

**DOI:** 10.64898/2026.01.22.701099

**Authors:** Qing Wu, Ailing Zhang, Zhibin Ning, Daniel Figeys

## Abstract

**Background:** Hierarchical quantitative profiles are widely used in microbiome studies and other domains. However, comparing multiple samples and experimental groups while preserving hierarchical structure remains challenging. Many existing workflows require extensive manual figure assembly or do not support aligned comparisons across conditions on a shared hierarchy.

**Results:** We developed MetaTree, an open-source platform that runs in a web browser for interactive visualization and comparative analysis of hierarchical quantitative data. MetaTree anchors samples, groups, and contrasts between groups to a shared reference hierarchy, preserving one-to-one node correspondence so that the same clade is compared in the same position across views. In addition to visualization, MetaTree integrates statistical testing for comparisons between two groups with false discovery rate (FDR) control, enabling users to identify clades with consistent differences between conditions and interpret them in hierarchical context. MetaTree also provides user configurable controls for visual encoding, filtering thresholds, label density, and layout, allowing figures to be adapted to different datasets and reporting needs. The interface remains usable for large hierarchies through interactive navigation, adaptive label handling, and branch collapsing.

**Conclusions:** MetaTree is an installation-free web platform (https://byemaxx.github.io/MetaTree) for topology-consistent visualization and comparison of hierarchical profiles, supporting coordinated multi-panel exploration and automated comparison matrices to enable rapid generation of publication-ready figures for microbiome and other hierarchical datasets.
