## Supplementary material for "MetaTree: an interactive web platform for aligned hierarchical data visualization and multi-group comparison": Supplemetal Data: log2FC.tsv

Item_ID	V2	V3	V4	V5
d__Bacteria|p__Actinobacteriota|c__Actinomycetia|o__Actinomycetales|f__Bifidobacteriaceae|g__Bifidobacterium|s__Bifidobacterium breve	43.2808512266689	0.0
d__Bacteria|p__Actinobacteriota|c__Actinomycetia|o__Actinomycetales|f__Bifidobacteriaceae|g__Bifidobacterium|s__Bifidobacterium infantis	2.8311345362598517	1.0589058372444986	1.4657790710837388	-3.0507474065103306
d__Bacteria|p__Actinobacteriota|c__Actinomycetia|o__Actinomycetales|f__Bifidobacteriaceae|g__Bifidobacterium|s__Bifidobacterium pseudocatenulatum	3.171987575075011	1.0150913552337053	-0.08202264396922823	-6.225161041097053
d__Bacteria|p__Actinobacteriota|c__Coriobacteriia|o__Coriobacteriales|f__Coriobacteriaceae|g__Collinsella|s__Collinsella sp002232035	11.00360624406836	0.0	6.92543353440235	9.536458744859242
d__Bacteria|p__Bacteroidota|c__Bacteroidia|o__Bacteroidales|f__Bacteroidaceae|g__Bacteroides|s__Bacteroides bouchesdurhonensis	3.9442988707729802	1.8637671434723413	-0.7382776481178501	-0.5211283202757929
d__Bacteria|p__Bacteroidota|c__Bacteroidia|o__Bacteroidales|f__Bacteroidaceae|g__Bacteroides|s__Bacteroides caccae	3.2099231813492852	1.9050592281575942	1.3202559464169865	-2.3444450980489937
d__Bacteria|p__Bacteroidota|c__Bacteroidia|o__Bacteroidales|f__Bacteroidaceae|g__Bacteroides|s__Bacteroides eggerthii	2.0468646477193353	7.256268385100745	4.3833355308318716	-0.5656820277446455
d__Bacteria|p__Bacteroidota|c__Bacteroidia|o__Bacteroidales|f__Bacteroidaceae|g__Bacteroides|s__Bacteroides fragilis_A	9.834861626054318	-5.731822009622052	19.892854543644688	0.0
d__Bacteria|p__Bacteroidota|c__Bacteroidia|o__Bacteroidales|f__Bacteroidaceae|g__Bacteroides|s__Bacteroides ovatus	-2.192031021892048	-2.1546545816222062	-1.4843774655528534	-1.6826633151592882
d__Bacteria|p__Bacteroidota|c__Bacteroidia|o__Bacteroidales|f__Bacteroidaceae|g__Bacteroides|s__Bacteroides sp003545565	0.0	0.0
d__Bacteria|p__Bacteroidota|c__Bacteroidia|o__Bacteroidales|f__Bacteroidaceae|g__Bacteroides|s__Bacteroides sp900766195	0.0	-43.2808512266689	-5.980491077284615	-7.735484494754529
d__Bacteria|p__Bacteroidota|c__Bacteroidia|o__Bacteroidales|f__Bacteroidaceae|g__Bacteroides|s__Bacteroides sp902362375	0.0	0.0	0.0	0.0
d__Bacteria|p__Bacteroidota|c__Bacteroidia|o__Bacteroidales|f__Bacteroidaceae|g__Bacteroides|s__Bacteroides stercoris	6.949989491495191	5.202261735586354	5.3539738872296425	-0.2709877593395689
d__Bacteria|p__Bacteroidota|c__Bacteroidia|o__Bacteroidales|f__Bacteroidaceae|g__Bacteroides|s__Bacteroides thetaiotaomicron	0.11248946719835826	0.167293453198414	-0.913923401934143	-0.8633827943620263
d__Bacteria|p__Bacteroidota|c__Bacteroidia|o__Bacteroidales|f__Bacteroidaceae|g__Bacteroides|s__Bacteroides uniformis	2.624395494391876	3.163179996199137	2.1875290800260916	-1.711232808284171
d__Bacteria|p__Bacteroidota|c__Bacteroidia|o__Bacteroidales|f__Bacteroidaceae|g__CAG-462|s__CAG-462 sp900291465	1.2741440801781216	-6.4778292126097385	-43.2808512266689	-9.536458744859253
d__Bacteria|p__Bacteroidota|c__Bacteroidia|o__Bacteroidales|f__Bacteroidaceae|g__Phocaeicola|s__Phocaeicola dorei	-0.6258538605312649	-0.511227366958362	-3.020337519916624	-3.589499428927499
d__Bacteria|p__Bacteroidota|c__Bacteroidia|o__Bacteroidales|f__Bacteroidaceae|g__Phocaeicola|s__Phocaeicola massiliensis	-1.3163634647604954	-0.8166657924145541	-3.769589031803722	-6.261077023517819
d__Bacteria|p__Bacteroidota|c__Bacteroidia|o__Bacteroidales|f__Bacteroidaceae|g__Phocaeicola|s__Phocaeicola sartorii	1.2806875415654653	0.45885996032028487	-1.4201009900272115	-2.6964844826358663
d__Bacteria|p__Bacteroidota|c__Bacteroidia|o__Bacteroidales|f__Bacteroidaceae|g__Phocaeicola|s__Phocaeicola sp002493165	8.815318448637822	8.069311245650136	0.0	0.0
d__Bacteria|p__Bacteroidota|c__Bacteroidia|o__Bacteroidales|f__Bacteroidaceae|g__Prevotella|s__Prevotella copri_A	0.99895170513067	0.8977769535544341	4.300977499319574	-0.7527329148902893
d__Bacteria|p__Bacteroidota|c__Bacteroidia|o__Bacteroidales|f__Bacteroidaceae|g__Prevotella|s__Prevotella sp900557255	0.627041936567209	0.602938609979748	5.355068680839287	-3.161270140180973
d__Bacteria|p__Bacteroidota|c__Bacteroidia|o__Bacteroidales|f__Muribaculaceae|g__UBA3263|s__UBA3263 sp900759865	19.202056394822126	0.0	43.2808512266689	1.746660392251737
d__Bacteria|p__Bacteroidota|c__Bacteroidia|o__Bacteroidales|f__Rikenellaceae|g__Alistipes_A|s__Alistipes_A sp900240235	0.0	0.0	0.0	0.0
d__Bacteria|p__Bacteroidota|c__Bacteroidia|o__Bacteroidales|f__Rikenellaceae|g__Alistipes|s__Alistipes communis	-2.5785980782173303	-1.42064863453209	-0.9038327250116639	-5.119718606958679
d__Bacteria|p__Bacteroidota|c__Bacteroidia|o__Bacteroidales|f__Rikenellaceae|g__Alistipes|s__Alistipes onderdonkii	3.2229180886582482	4.578048068137332	4.424475338928271	3.8826099275057824
d__Bacteria|p__Bacteroidota|c__Bacteroidia|o__Bacteroidales|f__Rikenellaceae|g__Alistipes|s__Alistipes putredinis	-21.55418988440739	1.146898055670223	-0.6117108557136652	-2.696755305229884
d__Bacteria|p__Bacteroidota|c__Bacteroidia|o__Bacteroidales|f__Rikenellaceae|g__Alistipes|s__Alistipes shahii	-0.9677493664070412	-0.3748963179899375	-1.5433480233595305	-7.828049952177866
d__Bacteria|p__Bacteroidota|c__Bacteroidia|o__Bacteroidales|f__Rikenellaceae|g__Alistipes|s__Alistipes sp900541585	-3.4157004121724883	-0.8773899551425132	-4.533865864904513	-4.941769789137624
d__Bacteria|p__Bacteroidota|c__Bacteroidia|o__Bacteroidales|f__Tannerellaceae|g__Parabacteroides|s__Parabacteroides distasonis	2.3316598124032217	2.2940466803728006	2.0291483405987054	1.6008346877235775
d__Bacteria|p__Bacteroidota|c__Bacteroidia|o__Bacteroidales|f__Tannerellaceae|g__Parabacteroides|s__Parabacteroides goldsteinii	0.07989032617493133	1.208959688977957	-2.3145376577567327	0.29299433115447326
d__Bacteria|p__Firmicutes_A|c__Clostridia_A|o__Christensenellales|f__CAG-314|g__CAG-1435|s__CAG-1435 sp003537755	-6.527563026142252	-4.811746459270572	-5.756688916388309	-7.337827752970655
d__Bacteria|p__Firmicutes_A|c__Clostridia_A|o__Christensenellales|f__CAG-74|g__UBA11524|s__UBA11524 sp000437595	-23.450768305370843	-1.464203772225624	-0.7400588130634657	-4.749854639174126
d__Bacteria|p__Firmicutes_A|c__Clostridia|o__Lachnospirales|f__Anaerotignaceae|g__Anaerotignum|s__Anaerotignum faecicola	-6.430962090409544	0.6508511416847118	-0.12403626088302222	-3.9111854652158966
d__Bacteria|p__Firmicutes_A|c__Clostridia|o__Lachnospirales|f__Anaerotignaceae|g__UMGS1670|s__UMGS1670 sp900548595	0.0	20.18864248129604	17.755517625174985	10.577870012331559
d__Bacteria|p__Firmicutes_A|c__Clostridia|o__Lachnospirales|f__Lachnospiraceae|g__AM51-8|s__AM51-8 sp003478275	0.0	0.0
d__Bacteria|p__Firmicutes_A|c__Clostridia|o__Lachnospirales|f__Lachnospiraceae|g__Agathobacter|s__Agathobacter faecis	0.0	0.0	9.634442824162052	0.0
d__Bacteria|p__Firmicutes_A|c__Clostridia|o__Lachnospirales|f__Lachnospiraceae|g__Agathobacter|s__Agathobacter rectalis	3.626798356478402	5.386084865789512	1.4254027965052425	-2.492685138689427
d__Bacteria|p__Firmicutes_A|c__Clostridia|o__Lachnospirales|f__Lachnospiraceae|g__Anaerobutyricum|s__Anaerobutyricum hallii	1.7400826343978644	4.875820774623539	2.191750652611737	-0.5550209251211219
d__Bacteria|p__Firmicutes_A|c__Clostridia|o__Lachnospirales|f__Lachnospiraceae|g__Anaerobutyricum|s__Anaerobutyricum soehngenii	2.610529782719206	2.680275502126275	4.489088769558301	-12.47075374327748
d__Bacteria|p__Firmicutes_A|c__Clostridia|o__Lachnospirales|f__Lachnospiraceae|g__Anaerostipes|s__Anaerostipes caccae	0.0	0.0	0.0	0.0
d__Bacteria|p__Firmicutes_A|c__Clostridia|o__Lachnospirales|f__Lachnospiraceae|g__Anaerostipes|s__Anaerostipes hadrus	2.6715417682255254	3.9266969198080353	3.518691299033321	-3.793450954695462
d__Bacteria|p__Firmicutes_A|c__Clostridia|o__Lachnospirales|f__Lachnospiraceae|g__Anaerostipes|s__Anaerostipes hadrus_A	0.0	8.069311245650136
d__Bacteria|p__Firmicutes_A|c__Clostridia|o__Lachnospirales|f__Lachnospiraceae|g__Bariatricus|s__Bariatricus comes	2.0660862916461147	0.2927985386476197	1.0614727328646134	-1.8232683175762003
d__Bacteria|p__Firmicutes_A|c__Clostridia|o__Lachnospirales|f__Lachnospiraceae|g__Blautia_A|s__Blautia_A caecimuris	0.3261011419406651	0.3676936614034629	0.9473412384328171	3.8408648426123726
d__Bacteria|p__Firmicutes_A|c__Clostridia|o__Lachnospirales|f__Lachnospiraceae|g__Blautia_A|s__Blautia_A faecis	-1.6984481890043437	-5.209616967530672	1.139848828246058	-8.151754736593952
d__Bacteria|p__Firmicutes_A|c__Clostridia|o__Lachnospirales|f__Lachnospiraceae|g__Blautia_A|s__Blautia_A luti	0.0	0.0	22.826822315307048	2.8234469869266166
d__Bacteria|p__Firmicutes_A|c__Clostridia|o__Lachnospirales|f__Lachnospiraceae|g__Blautia_A|s__Blautia_A massiliensis	5.54895942070809	0.0	0.0	0.0
d__Bacteria|p__Firmicutes_A|c__Clostridia|o__Lachnospirales|f__Lachnospiraceae|g__Blautia_A|s__Blautia_A obeum	-4.737760924289318	1.6713120171501892	0.7217446472722937	-3.2271625213945905
d__Bacteria|p__Firmicutes_A|c__Clostridia|o__Lachnospirales|f__Lachnospiraceae|g__Blautia_A|s__Blautia_A sp900066145	-23.22807460152474	0.8473280266312314	3.1541832695097263	-0.06343231708972225
d__Bacteria|p__Firmicutes_A|c__Clostridia|o__Lachnospirales|f__Lachnospiraceae|g__Blautia_A|s__Blautia_A sp900120195	-9.362390397495458	1.9494075694174942	-7.223836415597424	-20.60738485071696
d__Bacteria|p__Firmicutes_A|c__Clostridia|o__Lachnospirales|f__Lachnospiraceae|g__Blautia_A|s__Blautia_A sp900541985	0.0	0.0	3.354398159700736	16.234329451666664
d__Bacteria|p__Firmicutes_A|c__Clostridia|o__Lachnospirales|f__Lachnospiraceae|g__Blautia_A|s__Blautia_A sp900548245	-11.998282514718612	1.3010668673963217	-3.05409538685548	-4.753853589343335
d__Bacteria|p__Firmicutes_A|c__Clostridia|o__Lachnospirales|f__Lachnospiraceae|g__Blautia_A|s__Blautia_A sp900551075	0.0	0.0	0.0	0.0
d__Bacteria|p__Firmicutes_A|c__Clostridia|o__Lachnospirales|f__Lachnospiraceae|g__Blautia_A|s__Blautia_A wexlerae_A	1.094485406312323	1.0816744929334434	0.35905184118267486	-0.6773717306443355
d__Bacteria|p__Firmicutes_A|c__Clostridia|o__Lachnospirales|f__Lachnospiraceae|g__CAG-81|s__CAG-81 sp900066055	-1.5792948875267987	-0.35213690830753674	-1.0791084779087656	-6.375397279291733
d__Bacteria|p__Firmicutes_A|c__Clostridia|o__Lachnospirales|f__Lachnospiraceae|g__CAG-81|s__CAG-81 sp900066785	3.085317040965563	1.020253234220003	1.2206154391902808	-3.6542025089272046
d__Bacteria|p__Firmicutes_A|c__Clostridia|o__Lachnospirales|f__Lachnospiraceae|g__Clostridium_Q|s__Clostridium_Q sp003024715	-1.3996363154605636	0.9510827767594185	-0.25819646135431945	-3.907340882092521
d__Bacteria|p__Firmicutes_A|c__Clostridia|o__Lachnospirales|f__Lachnospiraceae|g__Coprococcus_A|s__Coprococcus_A catus	0.0	8.069311245650136	0.0	0.0
d__Bacteria|p__Firmicutes_A|c__Clostridia|o__Lachnospirales|f__Lachnospiraceae|g__Dorea_A|s__Dorea_A longicatena	-0.751787743791664	-0.5798033301254513	-0.52474956349082	-13.937901242486598
d__Bacteria|p__Firmicutes_A|c__Clostridia|o__Lachnospirales|f__Lachnospiraceae|g__Enterocloster|s__Enterocloster aldenensis	-0.5185860540210654	2.0030740183364926	0.7727221436004535	2.486873234279786
d__Bacteria|p__Firmicutes_A|c__Clostridia|o__Lachnospirales|f__Lachnospiraceae|g__Enterocloster|s__Enterocloster citroniae	-0.8399082356714267	2.0502555983287807	-1.4293906855685774	-3.0408571632282273
d__Bacteria|p__Firmicutes_A|c__Clostridia|o__Lachnospirales|f__Lachnospiraceae|g__Extibacter|s__Extibacter sp001185345	0.0	6.258994243213638	17.58706159243837	0.0
d__Bacteria|p__Firmicutes_A|c__Clostridia|o__Lachnospirales|f__Lachnospiraceae|g__Fusicatenibacter|s__Fusicatenibacter saccharivorans	0.0	0.0	0.0	0.0
d__Bacteria|p__Firmicutes_A|c__Clostridia|o__Lachnospirales|f__Lachnospiraceae|g__GCA-900066755|s__GCA-900066755 sp902363085	0.0	0.0	0.0	-19.760822073987686
d__Bacteria|p__Firmicutes_A|c__Clostridia|o__Lachnospirales|f__Lachnospiraceae|g__Lachnospira|s__Lachnospira sp003537285	0.0	0.0	0.0	0.0
d__Bacteria|p__Firmicutes_A|c__Clostridia|o__Lachnospirales|f__Lachnospiraceae|g__Mediterraneibacter_A|s__Mediterraneibacter_A butyricigenes	-2.4226637895651257	-3.0663157057172294	-2.340038427260013	-4.952934017346864
d__Bacteria|p__Firmicutes_A|c__Clostridia|o__Lachnospirales|f__Lachnospiraceae|g__Mediterraneibacter|s__Mediterraneibacter faecis	4.49173974611311	2.920000794225683	1.287203372215994	-0.4463235279222525
d__Bacteria|p__Firmicutes_A|c__Clostridia|o__Lachnospirales|f__Lachnospiraceae|g__Mediterraneibacter|s__Mediterraneibacter lactaris	-31.500460245855322	-4.264156225378107	-1.2134401165549407	-6.805538297633057
d__Bacteria|p__Firmicutes_A|c__Clostridia|o__Lachnospirales|f__Lachnospiraceae|g__Roseburia|s__Roseburia hominis	0.12893112485639588	0.1943138509504603	3.9575066636631067	1.0613443485239251
d__Bacteria|p__Firmicutes_A|c__Clostridia|o__Lachnospirales|f__Lachnospiraceae|g__Roseburia|s__Roseburia sp900542495	0.0	-6.776232093804813	0.0	-8.666117008040287
d__Bacteria|p__Firmicutes_A|c__Clostridia|o__Lachnospirales|f__Lachnospiraceae|g__Roseburia|s__Roseburia sp900552665	-3.009975054067875	-1.9664691637014913	-2.332301166988432	-3.678508907405717
d__Bacteria|p__Firmicutes_A|c__Clostridia|o__Lachnospirales|f__Lachnospiraceae|g__UBA11774|s__UBA11774 sp003507655	0.0	0.0	0.0	0.0
d__Bacteria|p__Firmicutes_A|c__Clostridia|o__Lachnospirales|f__Lachnospiraceae|g__UBA7160|s__UBA7160 sp900757145	-19.888222724322933	-4.364142137477961	-6.378361585544714	5.5179441422689965
d__Bacteria|p__Firmicutes_A|c__Clostridia|o__Lachnospirales|f__Lachnospiraceae|g__UBA9502|s__UBA9502 sp900540335	0.0	0.0	0.0	3.642380288195482
d__Bacteria|p__Firmicutes_A|c__Clostridia|o__Oscillospirales|f__Acutalibacteraceae|g__Ruminococcus_E|s__Ruminococcus_E bromii_B	1.0693661914867945	2.691415336464932	2.4537363571189714	-12.769156624472556
d__Bacteria|p__Firmicutes_A|c__Clostridia|o__Oscillospirales|f__Oscillospiraceae|g__CAG-83|s__CAG-83 sp000431575	1.4567012688316598	4.068665182752198	-2.9942758023095895	-6.682416024943681
d__Bacteria|p__Firmicutes_A|c__Clostridia|o__Oscillospirales|f__Oscillospiraceae|g__CAG-83|s__CAG-83 sp000435555	-3.080325195212328	-3.3249198263185082	-3.312455399955425	-7.932673880500444
d__Bacteria|p__Firmicutes_A|c__Clostridia|o__Oscillospirales|f__Oscillospiraceae|g__CAG-83|s__CAG-83 sp003487665	0.0	0.0	0.0	0.0
d__Bacteria|p__Firmicutes_A|c__Clostridia|o__Oscillospirales|f__Oscillospiraceae|g__CAG-83|s__CAG-83 sp900547745	-20.009143403399445	-20.620005939326358	3.764173597501513	-10.232732134314427
d__Bacteria|p__Firmicutes_A|c__Clostridia|o__Oscillospirales|f__Oscillospiraceae|g__CAG-83|s__CAG-83 sp900550585	0.0	0.0	0.0	0.0
d__Bacteria|p__Firmicutes_A|c__Clostridia|o__Oscillospirales|f__Oscillospiraceae|g__Dysosmobacter|s__Dysosmobacter sp001916835	-6.051905880443877	-2.0420985749792755	0.29899889294240733	-4.921964356881159
d__Bacteria|p__Firmicutes_A|c__Clostridia|o__Oscillospirales|f__Oscillospiraceae|g__Flavonifractor|s__Flavonifractor plautii	4.212443606555592	0.9884035097336399	1.2454687104667124	-0.7713615751898727
d__Bacteria|p__Firmicutes_A|c__Clostridia|o__Oscillospirales|f__Oscillospiraceae|g__HGM13010|s__HGM13010 sp900754965	0.0			8.666117008040287
d__Bacteria|p__Firmicutes_A|c__Clostridia|o__Oscillospirales|f__Oscillospiraceae|g__Lawsonibacter|s__Lawsonibacter sp000177015	0.0	0.0	0.0	0.0
d__Bacteria|p__Firmicutes_A|c__Clostridia|o__Oscillospirales|f__Ruminococcaceae|g__Faecalibacterium|s__Faecalibacterium prausnitzii	2.242121479374742	0.0010833681473139678	3.3026404886724605	-4.3490255622450364
d__Bacteria|p__Firmicutes_A|c__Clostridia|o__Oscillospirales|f__Ruminococcaceae|g__Faecalibacterium|s__Faecalibacterium prausnitzii_C	2.7181504803249514	3.542064057286085	2.015229541145152	-0.3703456800729919
d__Bacteria|p__Firmicutes_A|c__Clostridia|o__Oscillospirales|f__Ruminococcaceae|g__Faecalibacterium|s__Faecalibacterium prausnitzii_F	0.0	0.0	0.0	0.0
d__Bacteria|p__Firmicutes_A|c__Clostridia|o__Oscillospirales|f__Ruminococcaceae|g__Faecalibacterium|s__Faecalibacterium prausnitzii_I	-2.529110185886168	1.1903834738983607	0.20645031348435672	-6.765509639034205
d__Bacteria|p__Firmicutes_A|c__Clostridia|o__Oscillospirales|f__Ruminococcaceae|g__Faecalibacterium|s__Faecalibacterium sp900539885	0.0	0.0	0.0	0.0
d__Bacteria|p__Firmicutes_A|c__Clostridia|o__Oscillospirales|f__Ruminococcaceae|g__Faecalibacterium|s__Faecalibacterium sp900539945	-2.5391826492236027	-20.43768561470414	-3.967534225232765	-20.442743645647255
d__Bacteria|p__Firmicutes_A|c__Clostridia|o__Oscillospirales|f__Ruminococcaceae|g__Gemmiger|s__Gemmiger qucibialis	-2.5617238593605056	-2.583833190338387	-1.327191777639274	-5.142156527621937
d__Bacteria|p__Firmicutes_A|c__Clostridia|o__Oscillospirales|f__Ruminococcaceae|g__SFJ001|s__SFJ001 sp004555865	20.95672897056778
d__Bacteria|p__Firmicutes_C|c__Negativicutes|o__Acidaminococcales|f__Acidaminococcaceae|g__Phascolarctobacterium_A|s__Phascolarctobacterium_A succinatutens	2.4025983531689903	3.245284540839139	-5.105521257024565	3.5182891409789394
d__Bacteria|p__Firmicutes_C|c__Negativicutes|o__Acidaminococcales|f__Acidaminococcaceae|g__Phascolarctobacterium|s__Phascolarctobacterium faecium	7.003827375573613	6.253755556617883	4.699656207217989	0.35022557251463104
d__Bacteria|p__Firmicutes_C|c__Negativicutes|o__Selenomonadales|f__Selenomonadaceae|g__Mitsuokella|s__Mitsuokella sp003458855	0.0	0.0	6.646958233622272	0.0
d__Bacteria|p__Firmicutes_C|c__Negativicutes|o__Veillonellales|f__Megasphaeraceae|g__Megasphaera|s__Megasphaera sp002319965	9.785127812521804	0.0	0.0	0.0
d__Bacteria|p__Firmicutes|c__Bacilli|o__Erysipelotrichales|f__Erysipelatoclostridiaceae|g__Faecalibacillus|s__Faecalibacillus intestinalis	0.0	0.0	0.0	0.0
d__Bacteria|p__Firmicutes|c__Bacilli|o__Erysipelotrichales|f__Erysipelotrichaceae|g__Dielma|s__Dielma fastidiosa	0.0	0.0	0.0	0.0
d__Bacteria|p__Firmicutes|c__Bacilli|o__Erysipelotrichales|f__Erysipelotrichaceae|g__NSJ-61|s__NSJ-61 sp003433845	3.8955965777684787	4.733249135651324	3.8511548225659866	-2.187153022806011
d__Bacteria|p__Fusobacteriota|c__Fusobacteriia|o__Fusobacteriales|f__Fusobacteriaceae|g__Fusobacterium_A|s__Fusobacterium_A mortiferum	6.874810323414967	-0.7214173844628178	2.3694829626960954	-2.3856071858036714
d__Bacteria|p__Fusobacteriota|c__Fusobacteriia|o__Fusobacteriales|f__Fusobacteriaceae|g__Fusobacterium_A|s__Fusobacterium_A sp900555485	0.0
d__Bacteria|p__Proteobacteria|c__Gammaproteobacteria|o__Burkholderiales|f__Burkholderiaceae|g__Parasutterella|s__Parasutterella sp000980495	5.402088179358576	7.016679745314899	4.237135580167835	0.0
d__Bacteria|p__Proteobacteria|c__Gammaproteobacteria|o__Burkholderiales|f__Burkholderiaceae|g__Sutterella|s__Sutterella wadsworthensis_A	-3.7169597063365485	-8.24337959301393	-0.5546727663161581	2.319062860544991
d__Bacteria|p__Proteobacteria|c__Gammaproteobacteria|o__Enterobacterales|f__Enterobacteriaceae|g__Citrobacter_B|s__Citrobacter_B koseri	5.163436124216066	0.8999069249285727	0.8645985493090713	-2.382370695686153
d__Bacteria|p__Proteobacteria|c__Gammaproteobacteria|o__Enterobacterales|f__Enterobacteriaceae|g__Escherichia|s__Escherichia coli_D	-0.2846565360694124	0.6686370265471664	1.8617271395359707	-5.43235276270006
