## Supplementary material for "MetaTree: an interactive web platform for aligned hierarchical data visualization and multi-group comparison": Supplemetal Data: meta.tsv

Sample	Individual	Oligosaccharide
PBS_V1_1	V1	PBS
PBS_V1_2	V1	PBS
PBS_V1_3	V1	PBS
PBS_V2_1	V2	PBS
PBS_V2_2	V2	PBS
PBS_V2_3	V2	PBS
PBS_V3_1	V3	PBS
PBS_V3_2	V3	PBS
PBS_V3_3	V3	PBS
A_V1_1	V1	Ara
A_V1_2	V1	Ara
A_V1_3	V1	Ara
A_V2_1	V2	Ara
A_V2_2	V2	Ara
A_V2_3	V2	Ara
A_V3_1	V3	Ara
A_V3_2	V3	Ara
A_V3_3	V3	Ara
C_V1_1	V1	Cel
C_V1_2	V1	Cel
C_V1_3	V1	Cel
C_V2_1	V2	Cel
C_V2_2	V2	Cel
C_V2_3	V2	Cel
C_V3_1	V3	Cel
C_V3_2	V3	Cel
C_V3_3	V3	Cel
I_V1_1	V1	Iso
I_V1_2	V1	Iso
I_V1_3	V1	Iso
I_V2_1	V2	Iso
I_V2_2	V2	Iso
I_V2_3	V2	Iso
I_V3_1	V3	Iso
I_V3_2	V3	Iso
I_V3_3	V3	Iso
K_V1_1	V1	Kes
K_V1_2	V1	Kes
K_V1_3	V1	Kes
K_V2_1	V2	Kes
K_V2_2	V2	Kes
K_V2_3	V2	Kes
K_V3_1	V3	Kes
K_V3_2	V3	Kes
K_V3_3	V3	Kes
R_V1_1	V1	Raf
R_V1_2	V1	Raf
R_V1_3	V1	Raf
R_V2_1	V2	Raf
R_V2_2	V2	Raf
R_V2_3	V2	Raf
R_V3_1	V3	Raf
R_V3_2	V3	Raf
R_V3_3	V3	Raf
X_V1_1	V1	Xyl
X_V1_2	V1	Xyl
X_V1_3	V1	Xyl
X_V2_1	V2	Xyl
X_V2_2	V2	Xyl
X_V2_3	V2	Xyl
X_V3_1	V3	Xyl
X_V3_2	V3	Xyl
X_V3_3	V3	Xyl
