## Supplementary material for "MetaTree: an interactive web platform for aligned hierarchical data visualization and multi-group comparison": Supplemetal Data: world_bank_gdp_by_region_income_1993_2023.tsv

Taxon	GDP_1993_billion_USD	GDP_2003_billion_USD	GDP_2013_billion_USD	GDP_2023_billion_USD
World|East Asia & Pacific|High income|Australia	312.57	468.52	1583.74	1734.45
World|East Asia & Pacific|High income|Hong Kong SAR, China	120.35	161.39	275.7	381.04
World|East Asia & Pacific|High income|Japan	4536.94	4519.56	5212.33	4213.17
World|East Asia & Pacific|High income|Korea, Rep.	405.71	728.52	1434.67	1844.8
World|East Asia & Pacific|High income|Macao SAR, China	5.67	8.25	51.56	45.63
World|East Asia & Pacific|High income|New Zealand	46.78	88.25	191.01	255.19
World|East Asia & Pacific|High income|Singapore	60.6	97.65	307.58	505.44
World|East Asia & Pacific|Lower middle income|Cambodia	2.53	5.05	19.81	42.34
World|East Asia & Pacific|Lower middle income|Myanmar	3.16	10.47	60.27	66.76
World|East Asia & Pacific|Lower middle income|Papua New Guinea	4.97	3.54	21.26	30.82
World|East Asia & Pacific|Lower middle income|Philippines	62.04	87.04	283.9	437.06
World|East Asia & Pacific|Lower middle income|Viet Nam	13.18	39.55	213.71	433.86
World|East Asia & Pacific|Upper middle income|China	446.56	1683.9	9743.12	18270.36
World|East Asia & Pacific|Upper middle income|Indonesia	158.01	234.77	912.52	1371.17
World|East Asia & Pacific|Upper middle income|Malaysia	66.89	110.2	323.28	399.95
World|East Asia & Pacific|Upper middle income|Mongolia	0.77	1.6	12.58	20.33
World|East Asia & Pacific|Upper middle income|Thailand	128.89	152.28	420.33	515.91
World|Europe & Central Asia|High income|Austria	189.63	260.78	426.58	516.67
World|Europe & Central Asia|High income|Belgium	224.72	318.08	524.1	651.33
World|Europe & Central Asia|High income|Bulgaria	10.83	21.14	55.82	102.2
World|Europe & Central Asia|High income|Croatia	11.26	35.25	59.85	85.62
World|Europe & Central Asia|High income|Cyprus	6.59	14.55	23.96	35.08
World|Europe & Central Asia|High income|Czechia	41.16	100.44	213.02	345.06
World|Europe & Central Asia|High income|Denmark	143.11	218.42	344.63	404.65
World|Europe & Central Asia|High income|Estonia	4.01	9.88	25.45	41.47
World|Europe & Central Asia|High income|Finland	89.11	171.61	270.27	295.02
World|Europe & Central Asia|High income|France	1314.38	1835.1	2816.08	3056.25
World|Europe & Central Asia|High income|Germany	2078.95	2534.72	3807.02	4562.21
World|Europe & Central Asia|High income|Greece	107.3	196.93	236.56	242.95
World|Europe & Central Asia|High income|Hungary	40.26	85.19	135.65	213.24
World|Europe & Central Asia|High income|Iceland	6.44	11.56	16.24	31.68
World|Europe & Central Asia|High income|Ireland	52.42	164.67	242.92	567.37
World|Europe & Central Asia|High income|Italy	1067.41	1582.93	2153.23	2316.73
World|Europe & Central Asia|High income|Luxembourg	15.93	29.67	65.2	88.79
World|Europe & Central Asia|High income|Netherlands	354.07	582.44	883.95	1135.48
World|Europe & Central Asia|High income|Norway	120.58	229.39	526.01	482.95
World|Europe & Central Asia|High income|Poland	96.04	218.56	518.18	812.45
World|Europe & Central Asia|High income|Portugal	95.01	165.23	226.68	292.32
World|Europe & Central Asia|High income|Romania	26.36	57.81	189.8	347.76
World|Europe & Central Asia|High income|Russian Federation	435.08	430.35	2292.47	2071.51
World|Europe & Central Asia|High income|Slovak Republic	16.74	46.62	99.13	133.58
World|Europe & Central Asia|High income|Slovenia	14.45	29.36	47.87	69.26
World|Europe & Central Asia|High income|Spain	524.7	907.96	1362.19	1619.48
World|Europe & Central Asia|High income|Sweden	212.64	334.07	584.13	578.99
World|Europe & Central Asia|High income|Switzerland	272.24	362.08	706.23	894.42
World|Europe & Central Asia|High income|United Kingdom	1061.39	2061.23	2796.91	3420.8
World|Europe & Central Asia|Lower middle income|Uzbekistan	13.1	10.13	73.18	102.64
World|Europe & Central Asia|Upper middle income|Albania	1.19	5.8	12.8	23.49
World|Europe & Central Asia|Upper middle income|Armenia	1.2	2.81	11.12	24.19
World|Europe & Central Asia|Upper middle income|Azerbaijan	1.57	7.28	74.16	72.43
World|Europe & Central Asia|Upper middle income|Belarus	16.28	17.83	75.53	72.48
World|Europe & Central Asia|Upper middle income|Bosnia and Herzegovina	3.63	8.5	18.18	27.59
World|Europe & Central Asia|Upper middle income|Georgia	2.7	3.99	17.52	30.78
World|Europe & Central Asia|Upper middle income|Kazakhstan	23.41	30.83	236.63	261.84
World|Europe & Central Asia|Upper middle income|Turkiye	180.42	315.39	962.17	1141.24
World|Europe & Central Asia|Upper middle income|Turkmenistan	3.18	5.98	39.2	45.89
World|Europe & Central Asia|Upper middle income|Ukraine	65.65	52.01	190.5	181.22
World|Latin America & Caribbean|High income|Chile	49.93	76.49	277.4	335.52
World|Latin America & Caribbean|High income|Costa Rica	9.56	17.27	50.95	86.5
World|Latin America & Caribbean|High income|Panama	8.78	13.6	46.95	83.81
World|Latin America & Caribbean|High income|Puerto Rico (US)	36.92	74.83	102.45	118.48
World|Latin America & Caribbean|High income|Trinidad and Tobago	4.67	11.31	28.56	25.04
World|Latin America & Caribbean|High income|Uruguay	15	12.05	61.34	77.99
World|Latin America & Caribbean|Lower middle income|Bolivia	5.73	8.08	30.66	52.34
World|Latin America & Caribbean|Lower middle income|Honduras	4.19	8.23	18.5	34.36
World|Latin America & Caribbean|Not classified|Venezuela, RB	60.04	83.62	258.93	102.38
World|Latin America & Caribbean|Upper middle income|Argentina	236.74	127.59	552.03	649.46
World|Latin America & Caribbean|Upper middle income|Brazil	368.3	558.23	2472.82	2191.13
World|Latin America & Caribbean|Upper middle income|Colombia	66.45	94.64	382.09	366.29
World|Latin America & Caribbean|Upper middle income|Dominican Republic	13.08	21.4	62.56	120.46
World|Latin America & Caribbean|Upper middle income|Ecuador	18.94	30.97	96.57	121.15
World|Latin America & Caribbean|Upper middle income|El Salvador	6.68	13.24	21.99	33.85
World|Latin America & Caribbean|Upper middle income|Guatemala	11.4	21.58	53	104.37
World|Latin America & Caribbean|Upper middle income|Jamaica	5.44	9.43	14.26	21.42
World|Latin America & Caribbean|Upper middle income|Mexico	530.16	765.55	1327.44	1798.32
World|Latin America & Caribbean|Upper middle income|Paraguay	7.25	7.69	38.5	43.12
World|Latin America & Caribbean|Upper middle income|Peru	34.83	58.73	201.18	266.96
World|Middle East, North Africa, Afghanistan & Pakistan|High income|Bahrain	5.91	11.07	33.82	46.19
World|Middle East, North Africa, Afghanistan & Pakistan|High income|Israel	79.86	131.41	298.48	512.18
World|Middle East, North Africa, Afghanistan & Pakistan|High income|Kuwait	23.94	47.87	174.17	165.38
World|Middle East, North Africa, Afghanistan & Pakistan|High income|Malta	2.71	5.42	10.8	22.61
World|Middle East, North Africa, Afghanistan & Pakistan|High income|Oman	14.23	24.73	89.94	106.17
World|Middle East, North Africa, Afghanistan & Pakistan|High income|Qatar	7.16	23.53	198.73	217.31
World|Middle East, North Africa, Afghanistan & Pakistan|High income|Saudi Arabia	132.97	215.81	769.76	1218.58
World|Middle East, North Africa, Afghanistan & Pakistan|High income|United Arab Emirates	55.63	124.35	409.63	522.62
World|Middle East, North Africa, Afghanistan & Pakistan|Lower middle income|Egypt, Arab Rep.	46.58	80.29	288.43	395.93
World|Middle East, North Africa, Afghanistan & Pakistan|Lower middle income|Jordan	5.61	10.2	34.45	51.09
World|Middle East, North Africa, Afghanistan & Pakistan|Lower middle income|Lebanon	7.94	20.08	46.88	20.08
World|Middle East, North Africa, Afghanistan & Pakistan|Lower middle income|Morocco	31.66	58.03	115.74	146.04
World|Middle East, North Africa, Afghanistan & Pakistan|Lower middle income|Pakistan	51.81	112.37	258.66	336.69
World|Middle East, North Africa, Afghanistan & Pakistan|Lower middle income|Tunisia	14.61	27.45	48.69	48.21
World|Middle East, North Africa, Afghanistan & Pakistan|Upper middle income|Algeria	49.95	73.48	229.7	247.92
World|Middle East, North Africa, Afghanistan & Pakistan|Upper middle income|Iran, Islamic Rep.	63.74	151.91	500.4	457.51
World|Middle East, North Africa, Afghanistan & Pakistan|Upper middle income|Iraq	1.03	21.92	234.64	268.88
World|Middle East, North Africa, Afghanistan & Pakistan|Upper middle income|Libya	30.66	26.27	75.35	44.03
World|North America|High income|Canada	579.05	895.54	1846.6	2173.34
World|North America|High income|United States	6858.56	11456.44	16843.19	27292.17
World|South Asia|Lower middle income|Bangladesh	33.17	60.16	150	437.42
World|South Asia|Lower middle income|India	279.3	607.7	1856.72	3638.49
World|South Asia|Lower middle income|Nepal	3.66	6.33	22.16	41.05
World|South Asia|Lower middle income|Sri Lanka	10.34	18.88	76.98	83.72
World|Sub-Saharan Africa|Low income|Burkina Faso	3.2	4.74	13.44	20.11
World|Sub-Saharan Africa|Low income|Congo, Dem. Rep.	10.71	8.94	34.89	69.84
World|Sub-Saharan Africa|Low income|Mali	3.63	5.61	15.75	24.81
World|Sub-Saharan Africa|Low income|Mozambique	2.88	6.58	17.2	20.92
World|Sub-Saharan Africa|Low income|Sudan	8.88	21.36	43.02	39.9
World|Sub-Saharan Africa|Low income|Uganda	3.22	6.61	28.92	48.77
World|Sub-Saharan Africa|Lower middle income|Angola	5.77	20.34	148.85	107.17
World|Sub-Saharan Africa|Lower middle income|Cameroon	16.18	15.97	33.73	48.81
World|Sub-Saharan Africa|Lower middle income|Cote d'Ivoire	11.05	21.25	42.76	80.78
World|Sub-Saharan Africa|Lower middle income|Ghana	5.97	7.63	62.85	80.55
World|Sub-Saharan Africa|Lower middle income|Guinea	4.78	5.03	8.38	22.41
World|Sub-Saharan Africa|Lower middle income|Kenya	5.75	14.9	61.67	107.5
World|Sub-Saharan Africa|Lower middle income|Nigeria	56.72	104.74	520.12	487.39
World|Sub-Saharan Africa|Lower middle income|Senegal	7.37	8.77	18.92	30.7
World|Sub-Saharan Africa|Lower middle income|Tanzania	6.18	15.21	45.65	79.03
World|Sub-Saharan Africa|Lower middle income|Zambia	3.27	4.9	28.04	27.58
World|Sub-Saharan Africa|Lower middle income|Zimbabwe	6.57	5.73	19.1	35.87
World|Sub-Saharan Africa|Not classified|Ethiopia	9.05	8.62	47.65	135.87
World|Sub-Saharan Africa|Upper middle income|South Africa	147.19	197.02	400.89	381.44
